# Protein landscape of the chromatin states in the malaria parasite *Plasmodium falciparum*

**DOI:** 10.1101/2025.09.23.678001

**Authors:** Gala Ramón-Zamorano, Sheila Mainye, Jessica Kimmel, Inge de Krijger, Abhishek Kanyal, Vendula Horáčková, Jonas Gockel, Yangyang Guo, Michaela Petter, Max Graser, Andrés Guillén-Samander, Michiel Vermeulen, Tobias Spielmann, Richárd Bártfai

**Affiliations:** Bernhard Nocht Institute for Tropical Medicine, Hamburg, Germany; Department of Molecular Biology, Radboud Institute for Molecular Life Sciences, Radboud University, Nijmegen, the Netherlands; Department of Molecular Biology, Radboud Institute for Molecular Life Sciences, Oncode Institute, Radboud University Nijmegen, Nijmegen, the Netherlands; Mikrobiologisches Institut – Klinische Mikrobiologie, Immunologie und Hygiene, Universitätsklinikum Erlangen, Friedrich-Alexander-Universität (FAU) Erlangen-Nürnberg, Erlangen, Germany; Division of Molecular Genetics, Netherlands Cancer Institute, Amsterdam, Netherlands

**Keywords:** malaria, epigenetics, chromatin, proxiome, mass-spectrometry

## Abstract

Epigenetic regulation is essential for development and adaptation across eukaryotes. However, a comprehensive overview of the molecular framework of chromatin-mediated regulation, particularly in non-model organisms, is lacking. Here, we present a systematic proteomic characterization of the chromatin states in *P. falciparum*, an ancient human pathogen with unique genome composition and epigenetic blueprint. We adapted and systematically employed three proximity-labelling approaches to provide a high-confidence and comprehensive proteome of heterochromatin, euchromatin and (peri)centromeric chromatin comprised of 214 proteins, including both expected and new chromatin components. Characterization of 20 proteins validated our approach and i) uncovered a protein influencing parasite transmission, ii) defined complexes relevant for histone variant exchange and chromatin-RNA interactions and iii) provided evidence for the so far believed to be absent spindle assembly checkpoint and the corresponding Bub1-like kinase. This study hence offers a reference proteome of the chromatin states and a resource to uncover novel chromatin biology.
