## Supplementary material for "Protein landscape of the chromatin states in the malaria parasite *Plasmodium falciparum*": Table S2. Summary of candidates

### Sheet: Explanatory notes
Supplementary_Table S2: Summary of candidates.
Sheet A. Summary information about the 20 selected candidates.
Sheet B. References cited in this table.
The following information is included:
Candidate name	Term assigned in this study.
Accession number	Gene ID.
Annotation PlasmoDB	Product description.
Protein prediction by HHPred1	Most confident similarity match to the protein structure by HHPred server, including the probability score and e-value.
Observed localization	Subcellular localization revealed by fluorescence microscopy of the tagged protein.
Co-localization	Visible overlap of the protein with HP1 or tubulin.
Essentiality according to knock-sideways in this study	Assessment of protein essentiality as determined by knock-sideways.
PiggyBac insertion mutagenesis2	Assessment of gene essentiality by Zhang et al. (2019)2, indicating the predicted phenotype and mutagenesis index scores.
P. berghei knockout (PlasmoGEM) growth phenotypes	Assessment of essentiality of the ortholog gene in P. berghei by Bushell et al. (2017)3, indicating the phenotype, relative growth rate and confidence scores.
P. knowlesi A1H1 essential genes via piggyBac screen4	Assessment of essentiality of the ortholog gene in P. knowlesi strain A1-H.1, indicanting the scores calculated by the Mutagenesis Index Score, the Mutagenesis Index Score + and the mutability in CDS4.
P. knowlesi H essential genes via piggyBac screen5	Assessment of essentiality of the ortholog gene in P. knowlesi YH1 strain as in the Plasmodium Knowlesi Essentiality Database5, indicating the scores calculated by the Mutagenesis Index Score model, the Occupancy Index Score model and the Hybrid Model.
Intraerythrocytic development cycle transcriptome6	Transcriptional levels through the asexual cycle by Toenhake et al. (2018)6.

### Sheet: Sheet A. Summary of candidates
Candidate name	Accession number	Annotation PlasmoDB	Protein prediction by HHPred1			Observed localization	Co-localization	Essentiality according to knock-sideways in this study	PiggyBac insertion mutagenesis2		P. berghei knockout (PlasmoGEM) growth phenotypes3				P. knowlesi A1H1 essential genes via piggyBac screen4				P. knowlesi H essential genes via piggyBac screen5				Intraerythrocytic development cycle transcriptome6
			Main hit	Probability	E-value				Predicted essentiality	Mutagenesis index score	Gene	Phenotype	Relative growth rate	Confidence	Gene	Mutagenesis Index Score	Mutagenesis Index Score +	Mutability in CDS	Gene	Mutagenesis Index Score model	Occupancy Index Score model	Hybrid Model Score
HIC1	PF3D7_1309400	HORMA domain protein, putative	HORMA domain-containing protein 1 (H. sapiens)	0.9994	1.5e-26	Nuclear periphery	Co-localization with HP1	Did not mislocalize	Dispensable	1	PBANKA_1407900	Dispensable	0.9418	5.3974	PKA1H_140014700	1	0.89	mutable	PKNH_1409800	1	0.493	0.928
			Mitotic spindle assembly checkpoint protein MAD2A (H. sapiens)	0.9967	1.3e-15
HIC2	PF3D7_0910200	Conserved Plasmodium protein, unknown function	Nucleosome assembly protein 1, putative (P. falciparum)	0.9696	0.0007	Not determined	---	Not determined	Dispensable	1	PBANKA_0811400 (low sequence similarity)	Essential	0.0576	6.1363	PKA1H_070013200	1	0.99	mutable	PKNH_0708200 (low sequence similarity)	1	0.194	0.561
HIC3	PF3D7_1360700	E3 SUMO-protein ligase, putative (PIAS)	E3 SUMO-protein ligase PIAS3 (H. sapiens)	1	2.2e-40	Nuclear, beyond heterochromatin	Partial co-localization with HP1	Dispensable	Essential	0.124	PBANKA_1136900	Essential	0.077	5.6858	PKA1H_110015800	1	0.89	mutable	PKNH_1110700	0.751	0.145	0.787
HIC4	PF3D7_0715200	Conserved Plasmodium protein, unknown function	No relevant/unique matches			Nuclear periphery, foci	Yes	Dispensable	Dispensable	1	PBANKA_1421500 (low sequence similarity)	Dsipensable	0.9186	5.3789	PKA1H_140029400	1	0.99	mutable	PKNH_1424200	1	0.452	0.993
HIC5	PF3D7_1448500	Conserved Plasmodium protein, unknown function	DNA (cytosine-5)-methyltransferase 1 (H. sapiens)	0.9411	0.27	In young parasites, nuclear, diffused distribution	No	Not determined	Dispensable	1	None				None				PKNH_1233600	1	0.848	0.99
HIC6	PF3D7_0912000	Conserved Plasmodium protein, unknown function	No relevant/unique matches			Nuclear periphery, foci	Partial co-localization with HP1	Essential	Essential	0.186	PBANKA_0813100	No data available			PKA1H_070015000	0.08	0.01	nonmutable	PKNH_0710000	0.203	0.087	0.092
HIC7	PF3D7_1308400	Conserved Plasmodium protein, unknown function	No relevant/unique matches			Nuclear periphery, foci	Partial co-localization with HP1	Slow growth	Essential	0.12	PBANKA_1406900	Essential	0.0829	6.0876	PKA1H_140013700	1	0.74	mutable	PKNH_1408800	0.974	0.123	0.098
HIC8	PF3D7_0408100	Conserved Plasmodium protein, unknown function	CMF5; flagella (T. brucei)	0.9728	1.2	Cytoplasmic	No	Not determined	Dispensable	1	PBANKA_1005700 (low sequence similarity)	Dispensable	0.9987	4.6109	None				PKNH_0306100	1	1	0.998
HIC9	PF3D7_0212500	Nucleoporin NUP434	NUP155 (H. sapiens)	95.43	0.43	Nuclear periphery	Mutually exclusive with HP1	Essential	Essential	0.12	PBANKA_0309400	Essential	0.0894	7.033	PKA1H_040013600	1	0.64	mutable	PKNH_0408700	0.394	0.092	0.081
EUC1	PF3D7_1453200	Conserved Plasmodium protein, unknown function	Leucine-rich repeat protein (T. brucei)	0.9978	1.1e-16	Unknown, not nuclear.		Dispensable	Somewhat dispensable	0.704	PBANKA_1316900	Slow	0.6933	5.2119	PKA1H_120033700	1	0.84	mutable	PKNH_1228900	0.959	0.146	0.48
EUC2	PF3D7_1123000	Conserved Plasmodium protein, unknown function	REST corepressor, LSD1, HDA1/2 (H. sapiens)	0.9696	0.0014	Nuclear distribution		Dispensable	Dispensable	0.991	PBANKA_0925300	No data available			PKA1H_090026800	1	0.91	mutable	PKNH_0920800	1	0.185	0.82
EUC3	PF3D7_1248700	Conserved Plasmodium protein, unknown function	Chromatin-remodeling ATPase, DNA binding protein (S. cerevisiae)	0.9844	3.4e-08	Nuclear distribution		Reverse misloc - Mild growth deffect	Somewhat essential	0.314	PBANKA_1461600	Essential	0.1	1	PKA1H_140074500	1	0.91	mutable	PKNH_1468400	0.894	0.155	0.304
EUC4	PF3D7_1464000	YL1 nuclear protein, putative	Vacuolar protein sorting-associated protein 72 homolog (H. sapiens)	1	8.6e-40	Nuclear distribution		Dispensable	Essential	0.155	PBANKA_1327400	Essential	0.0897	5.5359	PKA1H_120021700	0.19	0.03	nonmutable	PKNH_1217500	0.191	0.096	0.216
EUC5	PF3D7_0703200	Conserved Plasmodium protein, unknown function	No relevant matches			Nuclear distribution		Did not mislocalize fully. Mild growth deffect	Somewhat essential	0.289	PBANKA_0800900	No data available			PKA1H_010006200	0.22	0.03	nonmutable	PKNH_0101400	0.195	0.096	0.13
EUC6	PF3D7_1251600	Conserved Plasmodium protein, unknown function	No relevant matches			Nuclear distribution		Dispensable	Essential	0.2	PBANKA_1464600	Dispensable	1.0345	5.2378	PKA1H_140077800	1	0.87	mutable	PKNH_1471600	0.996	0.704	0.95
EUC7	PF3D7_1316900	Conserved Plasmodium protein, unknown function	Enhancer of polycomb-like protein 1; NuA4 (S. cerevisiae)	1	1.7e-44	Nuclear distribution		Dispensable	Essential	0.128	PBANKA_1415400	Essential	0.1496	5.4837	PKA1H_140022800	0.27	0.04	mutable	PKNH_1417600	0.201	0.093	0.124
CIC1	PF3D7_1443100	Apicomplexan kinetochore protein 9, putative AKIT9	No relevant/unique matches			Centromeric-like focus	Tubulin co-localization	Slow growth	Essential	0.12	PBANKA_1307000	No data available			PKA1H_120044000	0.04	0	nonmutable	PKNH_1239200	0.177	0.087	0.082
CIC2	PF3D7_0305100	Conserved Plasmodium protein, unknown function	No relevant/unique matches			Centromeric-like focus	Tubulin co-localization	Essential	Dispensable	1	PBANKA_0403600	Essential	0.0294	7.936	PKA1H_080042800	1	0.98	mutable	PKNH_0837600	1	0.116	0.214
CIC3	PF3D7_0529400	Apicomplexan kinetochore protein 5, putative AKIT5	No relevant/unique matches			Not determined	---	Not determined	Essential	0.175	PBANKA_1243900	Essential	0.1	1	PKA1H_100008600	0.1	0.01	nonmutable	PKNH_1003400	0.236	0.089	0.114
CIC4	PF3D7_1112100	Protein kinase, putative	Mitotic checkpoint serine/threonine-protein kinase BUB1 beta (H. sapiens)	0.9688	0.0061	Centromeric-like focus	Tubulin co-localization	Essential	Dispensable	0.946	PBANKA_0935500	Essential	0.0763	4.071	PKA1H_090015300	0.24	0.04	nonmutable	PKNH_0909800	0.236	0.086	0.061

### Sheet: Sheet B. Bibliography
1 Zimmermann et al. (2018). A completely reimplemented MPI bioinformatics toolkit with a new HHPred server at its core. Journal of Molecular Biology, 430, 15, 7
2 Zhang et al. (2019). Uncovering the essential genome of the human malaria parasite Plasmodium falciparum by saturation mutagenesis. Science. 2018;360:eaap7847.
3 Bushell et al. (2017). Functional Profiling of a Plasmodium Genome Reveals an Abundance of Essential Genes. Cell, 170(2), 260-272.e8.
4 Oberstaller et al. (2025). Supersaturation mutagenesis reveals adaptive rewiring of essential genes among malaria parasites. Science. 2025 Feb 7;387(6734):eadq7347.
5 Elsworth et al. (2025). The essential genome of Plasmodium knowlesi reveals determinants of antimalarial susceptibility. Science, 387(6734), eadq6241.
6 Toenhake et al. (2018). Chromatin Accessibility-Based Characterization of the Gene Regulatory Network Underlying Plasmodium falciparum Blood-Stage Development. Cell Host Microbe 23, 557–569.e559
