## Supplementary material for "Protein landscape of the chromatin states in the malaria parasite *Plasmodium falciparum*": Table S8. Oligonuclotides

### Sheet: Explanatory notes
Supplementary_Table S8. Oligonucleotides
Sheet A. Primers used in this study.
Sequences of cloned fragments are in Supplementary File S1.
Primers are categorized per use:
Oligonucleotides to assess genomic integration
Oligonucleotides for clonning into pSLI-sandwich
Oligonucleotides for clonning SMC1 into pSLI-GlmS
Oligonucleotides to clone HP1 into Rab5-mCherrysf3a2_Lyn-FRB-T2A-yDHODHnmd3 plasmid, replacing Rab5

### Sheet: Sheet A. Oligonucleotides
Oligonucleotides to assess genomic integration
GFP 272 as	P3		CCTTCGGGCATGGCACTC
pARLsense 55	P4		GGAATTGTGAGCGGATAACAATTTCACACAGG
1309400_5int	P1	HIC1	TAATAATGAAGACGATCTTACACATG
1309400_3int	P2		gtgtgtgtggtataatccctacca
0910200_5int	P1	HIC2	ACACACATTATGAAAATAAGGGAATG
0910200_3int	P2		ggtccatcttatattgaacttgca
1360700_5int	P1	HIC3	TGTCTGCTGTGGCTCTCTTAG
1360700_3int	P2		ggacagggatatatttatggacaca
0715200_5int	P1	HIC4	ACGATCTAGTAGTCAACAGAAGG
0715200_3int	P2		cagagaagtttgaaaagggtacaa
1448500_5int	P1	HIC5	TTGTTGGAAATGTACAAAGGGAC
1448500_3int	P2		cggatattattctattctattctatcatt
0912000_5int	P1	HIC6	AGCGCATGAACATACGACAG
0912000_3int	P2		GCAATTCACTGTTGATACACATGC
1308400_5int	P1	HIC7	GAAAAATCCACAGCATGCATGG
1308400_3int	P2		tattaatatgaataatcattatatatactacatatc
0408100_5int	P1	HIC8	GATGAATCAGATAATTATAAAGATG
0408100_3int	P2		CACGAATAATATTTCTATTTTG
0212500_5int	P1	HIC9	GGGTATCCCAAAGGTATCGAAGG
0212500_3int	P2		CATTGAATAGATATATATATATATATATGAGTATGT
PF3D7_1453200_5int	P1	EUC1	CTCAAATATGAACTTACAGGG
PF3D7_1453200_3int	P2		CAAATTGTTATAAAAGTGAATTA
PF3D7_1123000_5int	P1	EUC2	GAGACAATTACAAGATGTACGG
PF3D7_1123000_3int	P2		GCAAATTTTAATTAATTCAAAC
PF3D7_1248700	P1	EUC3	CAATTACCTAACATGCAAGGAGG
PF3D7_1248700	P2		catgttacttctgtgtgtccttc
PF3D7_1464000_5int	P1	EUC4	GCAAAGAGAAATGACAAGAG
PF3D7_1464000_3int	P2		cacatatgtatgttatgtatgtatg
PF3D7_0703200_5int	P1	EUC5	CCCCTTTAGAAATTGTTATGAGAG
PF3D7_0703200_3int	P2		gtgtacatattatatatatcttccaac
PF3D7_1251600_5int	P1	EUC6	GACAATAGAATCAAGGATACATG
PF3D7_1251600_3int	P2		catctaccaatataaaacccca
PF3D7_1316900_5int	P1	EUC7	GGGATGTATGATGAATTGAATG
PF3D7_1316900_3int	P2		gtccaaatataaaacatttgtaact
PF3D7_1443100_5int	P1	CIC1	GGAAGACCATTTTGAGGATG
PF3D7_1443100_3int	P2		gtggaacaaatgatgaaatattg
PF3D7_0305100_5int	P1	CIC2	GACAAAAAATTGTACATTCCACTACATGACG	for 5' integration and original locus
PF3D7_0305100_3int	P2		GCGTACTTCTGGGGTTTTCC	for 3' integration
PF3D7_0305100_3int	P2		CTATAAAGAAAATATAAGAACAAATATACAAAAATGTATCC	for original locus
GFP 541 rv	P3		GGTCTGCTAGTTGAACGCTTCCATCTTC	for CIC2 5' integration
PF3D7_0529400_5int	P1	CIC3	GGAAAAACAAAGTGAATGTATGAG
PF3D7_0529400_3int	P2		gtgtgtgtataacaagaacac
PF3D7_1112100_5int	P1	CIC4	GAGAACCCCAAGAGGAAGAC
PF3D7_1112100_3int	P2		catgaatatatgtatatacatgtag
SMC1_5'	P1		GCAAACTACTAGAAGATAGTGACAG
SMC1_3'	P2		CTTGTCTATAACACATGGATACTAGCT
GFP 75 as	P5		GTGCCCATTAACATCACCAT
pARLsense 122	P6		CACTCATTAGGCACCCCAGG
Oligonucleotides for clonning into pSLI-sandwich
Fw.PF3D7_1309400		HIC1	atttaggtgacactatagaatactcgcggccgctaaATCAAAACCAATGCAAATAGCC
Rv.PF3D7_1309400			cagcagatcttgatctcaatcctgacctaggTTTACTTACTTTATTTTTTTTTTCATTATCC
Fw.PF3D7_0910200		HIC2	atttaggtgacactatagaatactcgcggccgctaaAACCATATCGGATACTTGGG
Rv.PF3D7_0910200			cagcagatcttgatctcaatcctgacctaggTAGATGATCGATATTACCATTTTTATGAC
Fw.PF3D7_1360700		HIC3	atttaggtgacactatagaatactcgcggccgctaaGATAATTTGATTCCTTTCGACG
Rv.PF3D7_1360700			cagcagatcttgatctcaatcctgacctaggTTTTCGTTTAATTTTCTTTTTTTGATTTTC
Fw.PF3D7_0715200		HIC4	atttaggtgacactatagaatactcgcggccgctaaAACAGGACAATTGATAACGAACC
Rv.PF3D7_0715200			cagcagatcttgatctcaatcctgacctaggTGAATCTTTTATTGTGTGAACTGG
Fw.PF3D7_1448500		HIC5	atttaggtgacactatagaatactcgcggccgctaaCAGCACAATGATATAAACAACAATC
Rv.PF3D7_1448500			cagcagatcttgatctcaatcctgacctaggCACGTTTTTCTTTTTAGTTAATTCCC
Fw.PF3D7_0912000		HIC6	atttaggtgacactatagaatactcgcggccgctaaGATATGTTAAATAAATCAAAAATGGAGG
Rv.PF3D7_0912000			cagcagatcttgatctcaatcctgacctaggCATGTATGCCTTTCCAAATATTAATT
Fw.PF3D7_1308400		HIC7	atttaggtgacactatagaatactcgcggccgctaaTGGTAACAAAACCATTCTTTCTTC
Rv.PF3D7_1308400			cagcagatcttgatctcaatcctgacctaggTAAGATTTTACTCTTTTCTCTGTTAAG
Fw.PF3D7_0408100		HIC8	atttaggtgacactatagaatactcgcggccgctaaGAGAAATCCTATAATGAAGAGGG
Rv.PF3D7_0408100			cagcagatcttgatctcaatcctgacctaggTTCGTCATCCTCACTATTATCAGAC
Fw.PF3D7_0212500		HIC9	atttaggtgacactatagaatactcgcggccgctaaGCTATTGATAAGGATGATAGGAAAAC
Rv.PF3D7_0212500			cagcagatcttgatctcaatcctgacctaggGATATAGTTTCCCTCGGTTAAGG
Fw.PF3D7_1453200		EUC1	atttaggtgacactatagaatactcgcggccgctaaGGTAAAAATCCTTTAATCCATGAGC
Rv.PF3D7_1453200			cagcagatcttgatctcaatcctgacctaggTATCTTATTGTTTTTAAATTTATATTTAATATTCC
Fw.PF3D7_1123000		EUC2	atttaggtgacactatagaatactcgcggccgctaaCCCCTTCCATAGGAAAAATAAATGG
Rv.PF3D7_1123000			cagcagatcttgatctcaatcctgacctaggTGGAATTATATGGCTTTTTTTCCTC
Fw.PF3D7_1248700		EUC3	atttaggtgacactatagaatactcgcggccgctaaGGTAAGTGCATCATCTATTGGTATG
Rv.PF3D7_1248700			cagcagatcttgatctcaatcctgacctaggTTCAGGAAGCTTATCCTGTATTC
Fw.PF3D7_1464000		EUC4	atttaggtgacactatagaatactcgcggccgctaaCCCCCAATAATTCCAGATAATAAAGAG
Rv.PF3D7_1464000			cagcagatcttgatctcaatcctgacctaggATGTTTCACATTATTATTACAAGG
Fw.PF3D7_0703200		EUC5	atttaggtgacactatagaatactcgcggccgctaaGCTGTTAAGGTTAATATTTCTGC
Rv.PF3D7_0703200			cagcagatcttgatctcaatcctgacctaggTATTGAAAAGTTAATAATATTTTTGTAATAC
Fw.PF3D7_1251600		EUC6	atttaggtgacactatagaatactcgcggccgctaaGTGAATCTAGTCCTAGTTCATCAAG
Rv.PF3D7_1251600			cagcagatcttgatctcaatcctgacctaggCGTTTTTTTTTGCTTTTCCTTTTTTTTTTTC
Fw.PF3D7_1316900		EUC7	atttaggtgacactatagaatactcgcggccgctaaCGTACATCCATTACCAATGATCACG
Rv.PF3D7_1316900			cagcagatcttgatctcaatcctgacctaggCTTAATATTGTTATCCTTTGCTGTTTTATG
Fw.PF3D7_1443100		CIC1	atttaggtgacactatagaatactcgcggccgctaaTGCATCAACAAAATTCATTGGGC
Rv.PF3D7_1443100			cagcagatcttgatctcaatcctgacctaggTTTTTCGTTGTTCATTTGTGGGTC
Fw.PF3D7_0305100		CIC2	atttaggtgacactatagaatactcgcggccgctaaATGTGGGTATGATGAGAAGTCG
Rv.PF3D7_0305100			cagcagatcttgatctcaatcctgacctaggGATTAGAGACCGTATATACATTAACC
Fw.PF3D7_0529400		CIC3	atttaggtgacactatagaatactcgcggccgctaatttgaagGATATAAAGTGGGATATGG
Rv.PF3D7_0529400			cagcagatcttgatctcaatcctgacctaggGTCGTTGTGTTCATTTTTATTTTGAG
Fw.PF3D7_1112100		CIC4	atttaggtgacactatagaatactcgcggccgctaaGAAAAAAGTACGCACAATTTTGGG
Rv.PF3D7_1112100			cagcagatcttgatctcaatcctgacctaggAAAAAAAGTGGAGGCGTTATAAAGTTC
Oligonucleotides for clonning SMC1 into pSLI-GlmS
NotI Smc1 F			tttgcggccgcATACATGAACATGATGAAGAAGAA
MluI Smc1 R			tttacgcgtATTGTTTGGTACATCCTGTCG
Oligonucleotides to clone HP1 into Rab5-mCherrysf3a2_Lyn-FRB-T2A-yDHODHnmd3 plasmid, replacing Rab5
Fw.HP1 mCherry epi			tatataaaatataattttaaaagtaactcgagATGACAGGGTCAGATGAAGAATTTGAAATTGG
Rv.HP1 mCherry epi			ctggattatcatatggataacttgtCCTAGGAGCTGTACGGTATCTTAGTCTTGATAA
